# Absolute quantification of TCA cycle intermediates in mouse ocular tissues reveals distinct tissue- and sex-specific mitochondrial metabolism

**DOI:** 10.1101/2025.09.25.678562

**Authors:** Cloe Ratliff, David Hansman, Tuan Ngo, Yinxiao Xiang, Artjola Puja, Mark Eminhizer, Jinyu Lu, Isabella Mascari, Diana Alabdallat, Jianhai Du

## Abstract

**Objective:** Mitochondrial tricarboxylic acid (TCA) cycle is central to energy production and redox balance in the eye, which must sustain high metabolic activity to support vision. Retinal neurons, the retinal pigment epithelium (RPE), cornea, and lens each have distinct physiological roles and metabolic demands, yet the absolute concentrations of key TCA intermediates and their variation by tissue, sex, and time of day are not well-defined.

**Methods:** Targeted gas chromatography–mass spectrometry was employed to quantify the absolute concentrations of TCA cycle metabolites in mouse ocular tissues collected at 10 AM and 2 PM to capture diurnal variations. Key metabolite ratios were subsequently calculated to provide insight into TCA cycle dynamics across eye tissues.

**Results:** The retina showed the highest concentrations of TCA metabolites among all ocular tissues, particularly succinate, citrate, and malate, consistent with its high energy demands. The RPE/choroid demonstrated well-balanced intermediates with the highest α-ketoglutarate (α-KG)/Isocitrate ratio, reflecting its efficient mitochondrial oxidation and reductive carboxylation. Corneal metabolism was featured by dominant malate, especially in females, suggesting a metabolic adaptation for redox regulation and oxidative stress defense. The lens had uniformly low metabolite levels except for succinate, indicating minimal mitochondrial activity under physiologically low oxygen conditions. Notably, both the cornea and lens showed significant sex-dependent and diurnal variations in TCA cycle intermediates.

**Conclusion:** This study demonstrates distinct tissue-specific mitochondrial metabolism in the eye, reflecting the unique functional and biochemical demands of each tissue. These metabolic signatures may underlie their susceptibility to mitochondrial dysfunction in various ocular diseases.
