## Supplementary material for "Absolute quantification of TCA cycle intermediates in mouse ocular tissues reveals distinct tissue- and sex-specific mitochondrial metabolism": Supplementary Tables 2-5.xlsx

### Sheet: Table S2
Table S2. List of detected metabolites by GC MS
Metabolite	Cas #	Precursor (Da)	Polarity	Platform
Pyruvate	113-24-6	88.06	Positive	GC MS
α-Ketoglutarate	328-50-7	146.11	Positive	GC MS
Citrate	77-92-9	192.12	Positive	GC MS
Fumarate	110-17-8	116.07	Positive	GC MS
Isocitrate	1637-73-6	192.12	Positive	GC MS
Lactate	50-21-5	90.03	Positive	GC MS
Malate	6915-15-7	134.09	Positive	GC MS
Succinate	110-15-6	118.09	Positive	GC MS

### Sheet: Table S3
Table S3. Calibration curves for metabolite quantification

### Sheet: Table S4
Table S4. Concentractions of TCA cycle intermediates in males and females at 10 AM and 2 PM in RPE/Choroid, retina, cornea, and lens
RPE/Choroid						Retina						Cornea						Lens
Sex	Time Collected	Metabolite/Sample ID	Area	Concentration (nmol/mg)		Sex	Time Collected	Metabolite/Sample ID	Area	Concentration (nmol/mg)		Sex	Time Collected	Metabolite/Sample ID	Area	Concentration (nmol/mg)		Sex	Time Collected	Metabolite/Sample ID	Area	Concentration (nmol/mg)
Lactate						Lactate						Lactate						Lactate
Male	10:00:00	1,2L	1.6912e+06	92.7128		Male	10:00:00	1,1L	4.11471e+06	254.813		Male	10:00:00	1,3L	482738	37.8745		Male	10:00:00	1,4L	3.77472e+06	32.0307
Male	10:00:00	1,2R	685838	50.923		Male	10:00:00	1,1R	2.63649e+06	140.054		Male	10:00:00	1,3R	258476	48.0809		Male	10:00:00	1,4R	3.80152e+06	31.8075
Male	10:00:00	2,2L	809786	61.3007		Male	10:00:00	2,1L	5.88585e+06	293.824		Male	10:00:00	2,3L	252879	20.5815		Male	10:00:00	2,4L	3.68072e+06	29.9044
Male	10:00:00	2,2R	428095	32.6394		Male	10:00:00	2,1R	3.44018e+06	180.633		Male	10:00:00	2,3R	155756	15.9055		Male	10:00:00	2,4R	4.01086e+06	35.7763
Male	10:00:00	5,2L	487768	39.3335		Male	10:00:00	5,1L	5.12178e+06	253.495		Male	10:00:00	5,3L	395529	33.7581		Male	10:00:00	5,4L	3.17319e+06	26.6282
Male	10:00:00	5,2R	391109	44.4645		Male	10:00:00	5,1R	4.59401e+06	235.545		Male	10:00:00	5,3R	277816	27.258		Male	10:00:00	5,4R	1.45961e+06	10.9815
Male	14:00:00	7,2L	386217	31.7327		Male	14:00:00	7,1L	4.19267e+06	220.602		Male	14:00:00	7,3L	366231	34.0763		Male	14:00:00	7,4L	759899	4.77498
Male	14:00:00	7,2R	258379	18.5139		Male	14:00:00	7,1R	2.7464e+06	162.04		Male	14:00:00	7,3R	189641	17.0888		Male	14:00:00	7,4R	1.38791e+06	9.63306
Male	14:00:00	8,2L	745583	47.1177		Male	14:00:00	8,1L	3.36926e+06	171.555		Male	14:00:00	8,3L	610295	62.6728		Male	14:00:00	8,4L	2.77744e+06	22.1943
Male	14:00:00	8,2R	557563	34.7765		Male	14:00:00	8,1R	5.10122e+06	284.748		Male	14:00:00	8,3R	200412	20.3832		Male	14:00:00	8,4R	2.09837e+06	16.0921
Male	14:00:00	22,2L	413774	28.6473		Male	14:00:00	11,1L	4.63859e+06	294.632		Male	14:00:00	11,3L	354063	42.8956		Male	14:00:00	11,4L	3.40688e+06	27.5343
Male	14:00:00	22,2R	948994	69.2642		Male	14:00:00	11,1R	2.33658e+06	133.339		Male	14:00:00	11,3R	460817	121.018		Male	14:00:00	11,4R	1.70403e+06	13.8676
Female	10:00:00	3,2L	646953	58.9076		Female	10:00:00	3,1L	3.62183e+06	192.517		Female	10:00:00	3,3L	274580	79.7601		Female	10:00:00	3,4L	4.08808e+06	38.5792
Female	10:00:00	3,2R	402142	31.5481		Female	10:00:00	3,1R	4.22295e+06	208.876		Female	10:00:00	3,3R	72291.4	12.397		Female	10:00:00	3,4R	3.05153e+06	26.5065
Female	10:00:00	4,2L	291895	25.2504		Female	10:00:00	4,1L	6.18193e+06	294.862		Female	10:00:00	4,3L	324845	26.8922		Female	10:00:00	4,4L	3.18101e+06	26.1794
Female	10:00:00	4,2R	320864	27.2426		Female	10:00:00	4,1R	4.20799e+06	212.448		Female	10:00:00	4,3R	127712	36.9647		Female	10:00:00	4,4R	3.6674e+06	30.9837
Female	10:00:00	6,2L	429834	47.5866		Female	10:00:00	6,1L	5.37431e+06	293.274		Female	10:00:00	6,3L	314534	24.815		Female	10:00:00	6,4L	3.9606e+06	34.2328
Female	10:00:00	6,2R	834954	76.751		Female	10:00:00	6,1R	4.47259e+06	263.722		Female	10:00:00	6,3R	207602	118.135		Female	10:00:00	6,4R	3.68073e+06	33.3685
Female	14:00:00	9,2L	1.00812e+06	61.6896		Female	14:00:00	9,1L	3.55355e+06	225.477		Female	14:00:00	9,3L	421350	38.4982		Female	14:00:00	9,4L	3.471e+06	25.9579
Female	14:00:00	9,2R	1.15487e+06	59.3585		Female	14:00:00	9,1R	1.99247e+06	119.738		Female	14:00:00	9,3R	309188	62.5846		Female	14:00:00	9,4R	3.50025e+06	31.654
Female	14:00:00	20,2L	1.3016e+06	77.1444		Female	14:00:00	10,1L	3.87709e+06	267.831		Female	14:00:00	10,3L	578606	130.967		Female	14:00:00	10,4L	3.87932e+06	33.7383
Female	14:00:00	20,2R	222143	13.3676		Female	14:00:00	10,1R	5.21658e+06	338.076		Female	14:00:00	10,3R	399196	237.681		Female	14:00:00	10,4R	3.13929e+06	27.8587
Female	14:00:00	11,2L	1.03983e+06	75.171		Female	14:00:00	12,1L	4.70202e+06	271.724		Female	14:00:00	12,3L	337618	39.6287		Female	14:00:00	12,4L	3.93242e+06	33.844
Female	14:00:00	11,2R	631638	47.7418		Female	14:00:00	12,1R	4.04521e+06	251.301		Female	14:00:00	12,3R	450056	43.7856		Female	14:00:00	12,4R	4.18504e+06	31.6728
Pyruvate						Pyruvate						Pyruvate						Pyruvate
Male	10:00:00	1,2L	66578.6	3.10747		Male	10:00:00	1,1L	274327	11.4852		Male	10:00:00	1,3L	31066.1	0.77636		Male	10:00:00	1,4L	83420.8	0.433434
Male	10:00:00	1,2R	28122.1	1.32898		Male	10:00:00	1,1R	148852	5.32384		Male	10:00:00	1,3R	21850.9	1.39698		Male	10:00:00	1,4R	127081	0.686085
Male	10:00:00	2,2L	64095.7	4.22166		Male	10:00:00	2,1L	363353	12.1804		Male	10:00:00	2,3L	19520.5	0.545045		Male	10:00:00	2,4L	97574.7	0.497336
Male	10:00:00	2,2R	18520.8	0.607322		Male	10:00:00	2,1R	138275	4.75353		Male	10:00:00	2,3R	16737.8	0.669188		Male	10:00:00	2,4R	132286	0.761809
Male	10:00:00	5,2L	41258.1	2.6502		Male	10:00:00	5,1L	339103	11.3115		Male	10:00:00	5,3L	38548	1.07956		Male	10:00:00	5,4L	78450.1	0.403925
Male	10:00:00	5,2R	14969.1	0.460194		Male	10:00:00	5,1R	213271	7.25717		Male	10:00:00	5,3R	23897.7	0.798059		Male	10:00:00	5,4R	34022.3	0.13432
Male	14:00:00	7,2L	21933.3	0.97951		Male	14:00:00	7,1L	271147	9.62994		Male	14:00:00	7,3L	21080.9	0.634206		Male	14:00:00	7,4L	12219.3	0.00499988
Male	14:00:00	7,2R	13210.4	0.158316		Male	14:00:00	7,1R	129314	5.0538		Male	14:00:00	7,3R	23946.3	0.805631		Male	14:00:00	7,4R	20208	0.0487735
Male	14:00:00	8,2L	35837.1	1.64328		Male	14:00:00	8,1L	190262	6.50779		Male	14:00:00	8,3L	31072.7	0.995361		Male	14:00:00	8,4L	66882.3	0.321806
Male	14:00:00	8,2R	20099.9	0.590853		Male	14:00:00	8,1R	295495	11.0618		Male	14:00:00	8,3R	23605	0.881265		Male	14:00:00	8,4R	59540	0.275871
Male	14:00:00	22,2L	31402.2	1.55254		Male	14:00:00	11,1L	285771	12.2129		Male	14:00:00	11,3L	43614.8	1.76593		Male	14:00:00	11,4L	93364.6	0.473044
Male	14:00:00	22,2R	46417	2.68254		Male	14:00:00	11,1R	174220	6.85686		Male	14:00:00	11,3R	53721.3	4.58606		Male	14:00:00	11,4R	57487.7	0.28831
Female	10:00:00	3,2L	58948.8	4.64992		Female	10:00:00	3,1L	215746	7.72287		Female	10:00:00	3,3L	17845.2	1.73907		Female	10:00:00	3,4L	97660.8	0.574515
Female	10:00:00	3,2R	23112	1.03439		Female	10:00:00	3,1R	222453	7.35273		Female	10:00:00	3,3R	10568.4	1.25779		Female	10:00:00	3,4R	78427.3	0.419245
Female	10:00:00	4,2L	26944.9	1.58752		Female	10:00:00	4,1L	355930	11.3709		Female	10:00:00	4,3L	38258.3	1.06836		Female	10:00:00	4,4L	104156	0.547867
Female	10:00:00	4,2R	27378.8	1.57609		Female	10:00:00	4,1R	166288	5.50912		Female	10:00:00	4,3R	20459.5	2.57321		Female	10:00:00	4,4R	83474.3	0.432661
Female	10:00:00	6,2L	22792	1.40869		Female	10:00:00	6,1L	403082	14.8742		Female	10:00:00	6,3L	23961.1	0.629553		Female	10:00:00	6,4L	118173	0.652518
Female	10:00:00	6,2R	38045.4	2.58857		Female	10:00:00	6,1R	238208	9.38995		Female	10:00:00	6,3R	19289.4	3.94588		Female	10:00:00	6,4R	140878	0.833746
Female	14:00:00	9,2L	38669.4	1.74671		Female	14:00:00	9,1L	235857	10.139		Female	14:00:00	9,3L	24647.2	0.721001		Female	14:00:00	9,4L	97711.9	0.460332
Female	14:00:00	9,2R	36347.1	1.33449		Female	14:00:00	9,1R	129956	5.35689		Female	14:00:00	9,3R	23852.4	1.61211		Female	14:00:00	9,4R	112408	0.651034
Female	14:00:00	20,2L	59087.8	2.92728		Female	14:00:00	10,1L	271527	12.7206		Female	14:00:00	10,3L	62443.4	4.51031		Female	14:00:00	10,4L	112182	0.62052
Female	14:00:00	20,2R	16235.7	0.365031		Female	14:00:00	10,1R	333833	14.5612		Female	14:00:00	10,3R	16979.6	3.18856		Female	14:00:00	10,4R	78157.2	0.425641
Female	14:00:00	11,2L	48077.7	2.77107		Female	14:00:00	12,1L	333058	13.0173		Female	14:00:00	12,3L	21117	0.810963		Female	14:00:00	12,4L	124553	0.688848
Female	14:00:00	11,2R	47188.2	2.91081		Female	14:00:00	12,1R	222085	9.24165		Female	14:00:00	12,3R	35735.5	1.121		Female	14:00:00	12,4R	158324	0.783621
Citrate						Citrate						Citrate						Citrate
Male	10:00:00	1,2L	3055.76	0.189508		Male	10:00:00	1,1L	121779	3.25845		Male	10:00:00	1,3L	2732.06	0.274035		Male	10:00:00	1,4L	18060.1	0.0744173
Male	10:00:00	1,2R	2246.83	0.228686		Male	10:00:00	1,1R	69812.7	1.68153		Male	10:00:00	1,3R	736.982	0.443428		Male	10:00:00	1,4R	41627.9	0.157197
Male	10:00:00	2,2L	853.924	0.163785		Male	10:00:00	2,1L	200318	4.21239		Male	10:00:00	2,3L	552.409	0.183978		Male	10:00:00	2,4L	23424	0.0899369
Male	10:00:00	2,2R	427.244	0.152168		Male	10:00:00	2,1R	69643.4	1.62274		Male	10:00:00	2,3R	530.98	0.26427		Male	10:00:00	2,4R	48562.2	0.193248
Male	10:00:00	5,2L	299.778	0.151916		Male	10:00:00	5,1L	193839	4.06717		Male	10:00:00	5,3L	1608.64	0.240112		Male	10:00:00	5,4L	20713.1	0.0840774
Male	10:00:00	5,2R	402.539	0.227506		Male	10:00:00	5,1R	150936	3.31043		Male	10:00:00	5,3R	921.446	0.243486		Male	10:00:00	5,4R	19541.9	0.0786498
Male	14:00:00	7,2L	290.644	0.158455		Male	14:00:00	7,1L	126047	2.86047		Male	14:00:00	7,3L	742.282	0.209408		Male	14:00:00	7,4L	12540.4	0.0539533
Male	14:00:00	7,2R	304.211	0.148364		Male	14:00:00	7,1R	81624.9	2.1644		Male	14:00:00	7,3R	708.05	0.230216		Male	14:00:00	7,4R	9829.84	0.0410537
Male	14:00:00	8,2L	608.917	0.127539		Male	14:00:00	8,1L	99682.5	2.23166		Male	14:00:00	8,3L	1164.21	0.247089		Male	14:00:00	8,4L	13661.1	0.056412
Male	14:00:00	8,2R	7026.45	0.389527		Male	14:00:00	8,1R	177935	4.21635		Male	14:00:00	8,3R	393.442	0.230999		Male	14:00:00	8,4R	19707.4	0.0765133
Male	14:00:00	22,2L	1119.91	0.17096		Male	14:00:00	11,1L	131796	3.5879		Male	14:00:00	11,3L	1222.68	0.313879		Male	14:00:00	11,4L	14125.2	0.057745
Male	14:00:00	22,2R	642.537	0.146874		Male	14:00:00	11,1R	129144	3.32735		Male	14:00:00	11,3R	1591.61	0.722864		Male	14:00:00	11,4R	16940	0.0731399
Female	10:00:00	3,2L	551.736	0.182195		Female	10:00:00	3,1L	169449	3.89995		Female	10:00:00	3,3L	578.391	0.651183		Female	10:00:00	3,4L	14484.4	0.0680747
Female	10:00:00	3,2R	793.607	0.17713		Female	10:00:00	3,1R	146227	3.10968		Female	10:00:00	3,3R	172.145	0.725284		Female	10:00:00	3,4R	22379.7	0.0935485
Female	10:00:00	4,2L	315.347	0.175635		Female	10:00:00	4,1L	156801	3.15546		Female	10:00:00	4,3L	1009.77	0.205027		Female	10:00:00	4,4L	37915.8	0.143393
Female	10:00:00	4,2R	404.8	0.174929		Female	10:00:00	4,1R	145718	3.16389		Female	10:00:00	4,3R	791.526	0.890026		Female	10:00:00	4,4R	38281.1	0.147041
Female	10:00:00	6,2L	548.26	0.229815		Female	10:00:00	6,1L	190494	4.3984		Female	10:00:00	6,3L	1530.59	0.225108		Female	10:00:00	6,4L	47311.3	0.182813
Female	10:00:00	6,2R	1065.3	0.210849		Female	10:00:00	6,1R	107197	2.72601		Female	10:00:00	6,3R	801.342	1.45692		Female	10:00:00	6,4R	65679.6	0.263587
Female	14:00:00	9,2L	7032.62	0.368193		Female	14:00:00	9,1L	127690	3.52967		Female	14:00:00	9,3L	1146.65	0.226769		Female	14:00:00	9,4L	31853.3	0.110081
Female	14:00:00	9,2R	4772.52	0.234985		Female	14:00:00	9,1R	77862.7	2.1798		Female	14:00:00	9,3R	1450.05	0.567773		Female	14:00:00	9,4R	30790.7	0.128929
Female	14:00:00	20,2L	7876.83	0.384038		Female	14:00:00	10,1L	150679	4.49566		Female	14:00:00	10,3L	1209.27	0.553592		Female	14:00:00	10,4L	45879.4	0.178891
Female	14:00:00	20,2R	436.475	0.134919		Female	14:00:00	10,1R	143102	3.94649		Female	14:00:00	10,3R	1291.03	1.54545		Female	14:00:00	10,4R	6118.99	0.0331719
Female	14:00:00	11,2L	730.554	0.148843		Female	14:00:00	12,1L	197750	4.86341		Female	14:00:00	12,3L	419.194	0.241094		Female	14:00:00	12,4L	36709.4	0.143393
Female	14:00:00	11,2R	808.449	0.164032		Female	14:00:00	12,1R	142679	3.82202		Female	14:00:00	12,3R	493.166	0.197352		Female	14:00:00	12,4R	71027.4	0.235438
Isocitrate						Isocitrate						Isocitrate						Isocitrate
Male	10:00:00	1,2L	1642.67	0.149851		Male	10:00:00	1,1L	65516.3	2.50763		Male	10:00:00	1,3L	1065.07	0.187186		Male	10:00:00	1,4L	9677.85	0.0574524
Male	10:00:00	1,2R	1157.46	0.178282		Male	10:00:00	1,1R	37160.3	1.28207		Male	10:00:00	1,3R	389.508	0.356468		Male	10:00:00	1,4R	22658.9	0.122603
Male	10:00:00	2,2L	416.029	0.128968		Male	10:00:00	2,1L	104505	3.14326		Male	10:00:00	2,3L	287.894	0.148089		Male	10:00:00	2,4L	12691.5	0.070002
Male	10:00:00	2,2R	208.62	0.121846		Male	10:00:00	2,1R	37195.2	1.24126		Male	10:00:00	2,3R	284.16	0.213738		Male	10:00:00	2,4R	26353	0.150225
Male	10:00:00	5,2L	137.572	0.121675		Male	10:00:00	5,1L	100927	3.02917		Male	10:00:00	5,3L	854.548	0.190926		Male	10:00:00	5,4L	11245.2	0.0655997
Male	10:00:00	5,2R	216.428	0.184552		Male	10:00:00	5,1R	79710.9	2.50103		Male	10:00:00	5,3R	505.836	0.19699		Male	10:00:00	5,4R	10775.1	0.0622274
Male	14:00:00	7,2L	137.662	0.127326		Male	14:00:00	7,1L	66016.8	2.1442		Male	14:00:00	7,3L	395.276	0.168594		Male	14:00:00	7,4L	6756.09	0.041966
Male	14:00:00	7,2R	168.046	0.120905		Male	14:00:00	7,1R	42959.9	1.63169		Male	14:00:00	7,3R	388.267	0.186585		Male	14:00:00	7,4R	5332.78	0.0321811
Male	14:00:00	8,2L	311.478	0.102184		Male	14:00:00	8,1L	53169	1.70359		Male	14:00:00	8,3L	615.863	0.197299		Male	14:00:00	8,4L	7337.24	0.0437341
Male	14:00:00	8,2R	3707.12	0.300266		Male	14:00:00	8,1R	94668.6	3.20812		Male	14:00:00	8,3R	213.471	0.187632		Male	14:00:00	8,4R	10693.3	0.0596854
Male	14:00:00	22,2L	614.763	0.138082		Male	14:00:00	11,1L	70186.9	2.73348		Male	14:00:00	11,3L	670.228	0.253204		Male	14:00:00	11,4L	7681.21	0.045223
Male	14:00:00	22,2R	327.078	0.117462		Male	14:00:00	11,1R	68529	2.52618		Male	14:00:00	11,3R	861.769	0.578948		Male	14:00:00	11,4R	9210.49	0.0572056
Female	10:00:00	3,2L	257.537	0.144142		Female	10:00:00	3,1L	89981.6	2.96197		Female	10:00:00	3,3L	303.86	0.524548		Female	10:00:00	3,4L	7801.39	0.0528747
Female	10:00:00	3,2R	442.601	0.143997		Female	10:00:00	3,1R	76511	2.32819		Female	10:00:00	3,3R	82.3438	0.587109		Female	10:00:00	3,4R	12057.8	0.0724663
Female	10:00:00	4,2L	144.462	0.140511		Female	10:00:00	4,1L	82447.9	2.37363		Female	10:00:00	4,3L	534.237	0.164098		Female	10:00:00	4,4L	20617.4	0.111762
Female	10:00:00	4,2R	179.231	0.138653		Female	10:00:00	4,1R	76708.5	2.38292		Female	10:00:00	4,3R	412.775	0.712663		Female	10:00:00	4,4R	20848.7	0.11477
Female	10:00:00	6,2L	294.529	0.185933		Female	10:00:00	6,1L	99325.5	3.28051		Female	10:00:00	6,3L	790.067	0.177339		Female	10:00:00	6,4L	25794.3	0.142752
Female	10:00:00	6,2R	553.902	0.167806		Female	10:00:00	6,1R	56326	2.05051		Female	10:00:00	6,3R	421.653	1.16868		Female	10:00:00	6,4R	35556.2	0.20429
Female	14:00:00	9,2L	3708.92	0.283737		Female	14:00:00	9,1L	67829.5	2.68263		Female	14:00:00	9,3L	551.167	0.176269		Female	14:00:00	9,4L	17517.6	0.0867476
Female	14:00:00	9,2R	2520.71	0.182502		Female	14:00:00	9,1R	41151.5	1.65015		Female	14:00:00	9,3R	789.501	0.456171		Female	14:00:00	9,4R	16779.2	0.10076
Female	14:00:00	20,2L	4171.94	0.296348		Female	14:00:00	10,1L	79929.9	3.41137		Female	14:00:00	10,3L	655.147	0.445		Female	14:00:00	10,4L	24981.3	0.139531
Female	14:00:00	20,2R	224.504	0.108724		Female	14:00:00	10,1R	74425.8	2.93738		Female	14:00:00	10,3R	651.931	1.21404		Female	14:00:00	10,4R	3295.23	0.0259953
Female	14:00:00	11,2L	366.494	0.118398		Female	14:00:00	12,1L	104484	3.67484		Female	14:00:00	12,3L	223.895	0.195344		Female	14:00:00	12,4L	19775.3	0.110802
Female	14:00:00	11,2R	375.386	0.128078		Female	14:00:00	12,1R	74915.8	2.87144		Female	14:00:00	12,3R	256.219	0.159011		Female	14:00:00	12,4R	38298.6	0.181747
α-Ketoglutarate						α-Ketoglutarate						α-Ketoglutarate						α-Ketoglutarate
Male	10:00:00	1,2L	5893.61	0.258542		Male	10:00:00	1,1L	29966.4	0.83148		Male	10:00:00	1,3L	3549.08	0.275223		Male	10:00:00	1,4L	5346.71	0.0256567
Male	10:00:00	1,2R	3665.6	0.258438		Male	10:00:00	1,1R	12980.5	0.342525		Male	10:00:00	1,3R	607.39	0.318996		Male	10:00:00	1,4R	11194.6	0.0460932
Male	10:00:00	2,2L	3247.66	0.240647		Male	10:00:00	2,1L	45785	0.987225		Male	10:00:00	2,3L	1015.51	0.164379		Male	10:00:00	2,4L	11862.9	0.0471637
Male	10:00:00	2,2R	1307.54	0.156566		Male	10:00:00	2,1R	10190	0.268604		Male	10:00:00	2,3R	327.192	0.178807		Male	10:00:00	2,4R	14584.3	0.0617919
Male	10:00:00	5,2L	2754.24	0.240282		Male	10:00:00	5,1L	37722.9	0.817677		Male	10:00:00	5,3L	983.926	0.158285		Male	10:00:00	5,4L	6058.58	0.0282543
Male	10:00:00	5,2R	1003.35	0.212636		Male	10:00:00	5,1R	18363.4	0.434027		Male	10:00:00	5,3R	594.172	0.16494		Male	10:00:00	5,4R	4917.47	0.0237697
Male	14:00:00	7,2L	1697.37	0.192571		Male	14:00:00	7,1L	25933.9	0.616006		Male	14:00:00	7,3L	770.311	0.160751		Male	14:00:00	7,4L	2341.4	0.0146615
Male	14:00:00	7,2R	900.245	0.138085		Male	14:00:00	7,1R	8113.27	0.253874		Male	14:00:00	7,3R	235.621	0.140851		Male	14:00:00	7,4R	3646.67	0.0179246
Male	14:00:00	8,2L	2734.94	0.181234		Male	14:00:00	8,1L	17260.9	0.415206		Male	14:00:00	8,3L	2282.36	0.268619		Male	14:00:00	8,4L	6949.81	0.0303021
Male	14:00:00	8,2R	2249.72	0.163041		Male	14:00:00	8,1R	27364.7	0.680382		Male	14:00:00	8,3R	524.657	0.179059		Male	14:00:00	8,4R	7049.61	0.03028
Male	14:00:00	22,2L	1618.21	0.157198		Male	14:00:00	11,1L	27590.7	0.783838		Male	14:00:00	11,3L	1094.19	0.237217		Male	14:00:00	11,4L	5143.52	0.0239017
Male	14:00:00	22,2R	1859.34	0.166293		Male	14:00:00	11,1R	11206.1	0.327601		Male	14:00:00	11,3R	1834.39	0.626748		Male	14:00:00	11,4R	8535.96	0.0386305
Female	10:00:00	3,2L	2625.31	0.257238		Female	10:00:00	3,1L	29269.9	0.703573		Female	10:00:00	3,3L	903.767	0.553764		Female	10:00:00	3,4L	6066.52	0.0312709
Female	10:00:00	3,2R	1386.87	0.166505		Female	10:00:00	3,1R	22429.1	0.505589		Female	10:00:00	3,3R	30.2936	0.47634		Female	10:00:00	3,4R	10087	0.0444498
Female	10:00:00	4,2L	1539.9	0.201977		Female	10:00:00	4,1L	31915.3	0.666828		Female	10:00:00	4,3L	758.706	0.144909		Female	10:00:00	4,4L	23427	0.0892437
Female	10:00:00	4,2R	1717.89	0.205606		Female	10:00:00	4,1R	13019.8	0.31539		Female	10:00:00	4,3R	198.24	0.521011		Female	10:00:00	4,4R	13865	0.0562644
Female	10:00:00	6,2L	1378.78	0.232512		Female	10:00:00	6,1L	40414.5	0.960915		Female	10:00:00	6,3L	2046.18	0.209761		Female	10:00:00	6,4L	19553.3	0.0781384
Female	10:00:00	6,2R	2367.1	0.240421		Female	10:00:00	6,1R	18904.9	0.513291		Female	10:00:00	6,3R	413.273	0.943722		Female	10:00:00	6,4R	29463.4	0.120618
Female	14:00:00	9,2L	3887.51	0.216911		Female	14:00:00	9,1L	27656	0.7972		Female	14:00:00	9,3L	1404.28	0.193901		Female	14:00:00	9,4L	11731.9	0.0431663
Female	14:00:00	9,2R	2480.74	0.13602		Female	14:00:00	9,1R	12806.1	0.394846		Female	14:00:00	9,3R	915.191	0.37936		Female	14:00:00	9,4R	10469.2	0.0472862
Female	14:00:00	20,2L	4926.86	0.246199		Female	14:00:00	10,1L	31418.7	0.973437		Female	14:00:00	10,3L	1840.19	0.529591		Female	14:00:00	10,4L	13178.6	0.0551779
Female	14:00:00	20,2R	309.693	0.0933821		Female	14:00:00	10,1R	28933.4	0.83164		Female	14:00:00	10,3R	1078.48	1.14092		Female	14:00:00	10,4R	5074.55	0.0261405
Female	14:00:00	11,2L	3956.88	0.259039		Female	14:00:00	12,1L	40884.8	1.03543		Female	14:00:00	12,3L	862.758	0.212676		Female	14:00:00	12,4L	13233	0.0547565
Female	14:00:00	11,2R	1873.36	0.17724		Female	14:00:00	12,1R	16638.7	0.484204		Female	14:00:00	12,3R	1080.93	0.183992		Female	14:00:00	12,4R	33920.8	0.114169
Succinate						Succinate						Succinate						Succinate
Male	10:00:00	1,2L	82789	1.19002		Male	10:00:00	1,1L	309459	7.55076		Male	10:00:00	1,3L	37602.9	0.655078		Male	10:00:00	1,4L	295167	0.988482
Male	10:00:00	1,2R	38736.4	0.62891		Male	10:00:00	1,1R	164315	3.32213		Male	10:00:00	1,3R	20373.7	0.541994		Male	10:00:00	1,4R	325900	1.08358
Male	10:00:00	2,2L	45842.8	0.80522		Male	10:00:00	2,1L	454076	8.98516		Male	10:00:00	2,3L	24001.8	0.345644		Male	10:00:00	2,4L	279492	0.893704
Male	10:00:00	2,2R	29627.2	0.441413		Male	10:00:00	2,1R	216581	4.38823		Male	10:00:00	2,3R	16027.3	0.158453		Male	10:00:00	2,4R	324669	1.14673
Male	10:00:00	5,2L	36481.6	0.642758		Male	10:00:00	5,1L	393370	7.70444		Male	10:00:00	5,3L	23563.3	0.324016		Male	10:00:00	5,4L	260749	0.865089
Male	10:00:00	5,2R	22954.2	0.408784		Male	10:00:00	5,1R	331167	6.6822		Male	10:00:00	5,3R	20927	0.301191		Male	10:00:00	5,4R	117188	0.34115
Male	14:00:00	7,2L	24334.2	0.334336		Male	14:00:00	7,1L	295965	6.10841		Male	14:00:00	7,3L	30316.6	0.571305		Male	14:00:00	7,4L	89170	0.242433
Male	14:00:00	7,2R	21900.5	0.24841		Male	14:00:00	7,1R	162241	3.62276		Male	14:00:00	7,3R	19319.4	0.246688		Male	14:00:00	7,4R	144957	0.409774
Male	14:00:00	8,2L	34404	0.445008		Male	14:00:00	8,1L	238461	4.73932		Male	14:00:00	8,3L	42864.3	1.01447		Male	14:00:00	8,4L	225121	0.708913
Male	14:00:00	8,2R	31639.1	0.392571		Male	14:00:00	8,1R	337628	7.38862		Male	14:00:00	8,3R	21480.1	0.358591		Male	14:00:00	8,4R	154705	0.458359
Male	14:00:00	22,2L	30219	0.416208		Male	14:00:00	11,1L	314249	7.82221		Male	14:00:00	11,3L	29940.6	0.731795		Male	14:00:00	11,4L	258654	0.821563
Male	14:00:00	22,2R	38910.6	0.610596		Male	14:00:00	11,1R	161688	3.54581		Male	14:00:00	11,3R	40972.3	2.497		Male	14:00:00	11,4R	171346	0.562781
Female	10:00:00	3,2L	46237	0.994424		Female	10:00:00	3,1L	313194	6.61734		Female	10:00:00	3,3L	22553.6	1.06275		Female	10:00:00	3,4L	336158	1.25775
Female	10:00:00	3,2R	33302.5	0.554814		Female	10:00:00	3,1R	292427	5.66596		Female	10:00:00	3,3R	15718.3	0.451013		Female	10:00:00	3,4R	286880	0.996241
Female	10:00:00	4,2L	34322.2	0.673009		Female	10:00:00	4,1L	499805	9.47421		Female	10:00:00	4,3L	21723.5	0.270242		Female	10:00:00	4,4L	289728	0.950935
Female	10:00:00	4,2R	47306.5	1.03378		Female	10:00:00	4,1R	281760	5.55689		Female	10:00:00	4,3R	16931.5	0.612356		Female	10:00:00	4,4R	297445	0.994189
Female	10:00:00	6,2L	27847.6	0.574754		Female	10:00:00	6,1L	432016	9.35676		Female	10:00:00	6,3L	36287.9	0.660147		Female	10:00:00	6,4L	402354	1.39682
Female	10:00:00	6,2R	29057.9	0.487252		Female	10:00:00	6,1R	310282	7.1767		Female	10:00:00	6,3R	20010	1.66767		Female	10:00:00	6,4R	387187	1.41325
Female	14:00:00	9,2L	58587	0.888288		Female	14:00:00	9,1L	291823	7.33012		Female	14:00:00	9,3L	42639.5	0.928569		Female	14:00:00	9,4L	342323	1.02691
Female	14:00:00	9,2R	53860.3	0.665988		Female	14:00:00	9,1R	150602	3.50374		Female	14:00:00	9,3R	26951.4	1.03669		Female	14:00:00	9,4R	341108	1.23636
Female	14:00:00	20,2L	59341.3	0.865418		Female	14:00:00	10,1L	290695	7.90247		Female	14:00:00	10,3L	28721.2	1.2056		Female	14:00:00	10,4L	365503	1.27116
Female	14:00:00	20,2R	18559.1	0.140551		Female	14:00:00	10,1R	370366	9.45664		Female	14:00:00	10,3R	35293.4	4.61465		Female	14:00:00	10,4R	264420	0.929635
Female	14:00:00	11,2L	52555.2	0.911299		Female	14:00:00	12,1L	372221	8.51937		Female	14:00:00	12,3L	32171.9	0.804417		Female	14:00:00	12,4L	366123	1.25914
Female	14:00:00	11,2R	50414.9	0.928835		Female	14:00:00	12,1R	247033	5.93938		Female	14:00:00	12,3R	32252.5	0.645097		Female	14:00:00	12,4R	488771	1.49562
Fumarate						Fumarate						Fumarate						Fumarate
Male	10:00:00	1,2L	31089.7	0.411671		Male	10:00:00	1,1L	92800.5	0.858496		Male	10:00:00	1,3L	24613.3	0.519836		Male	10:00:00	1,4L	34206.8	0.047747
Male	10:00:00	1,2R	19552.1	0.3973		Male	10:00:00	1,1R	45895.4	0.397868		Male	10:00:00	1,3R	5509.33	0.493158		Male	10:00:00	1,4R	63326.9	0.0815942
Male	10:00:00	2,2L	17328.9	0.365214		Male	10:00:00	2,1L	137726	0.991116		Male	10:00:00	2,3L	11038.7	0.325902		Male	10:00:00	2,4L	41538.4	0.0542506
Male	10:00:00	2,2R	9539.21	0.25536		Male	10:00:00	2,1R	55694.7	0.458273		Male	10:00:00	2,3R	5334.23	0.308531		Male	10:00:00	2,4R	69070.6	0.0939378
Male	10:00:00	5,2L	10072.9	0.275789		Male	10:00:00	5,1L	113930	0.824255		Male	10:00:00	5,3L	14266.2	0.379476		Male	10:00:00	5,4L	32289.6	0.0454848
Male	10:00:00	5,2R	7876.72	0.342345		Male	10:00:00	5,1R	81200.1	0.623112		Male	10:00:00	5,3R	6110.07	0.270449		Male	10:00:00	5,4R	18609.5	0.028573
Male	14:00:00	7,2L	8234.11	0.254449		Male	14:00:00	7,1L	76993	0.611429		Male	14:00:00	7,3L	11215.9	0.353337		Male	14:00:00	7,4L	14020	0.0232244
Male	14:00:00	7,2R	6030.96	0.199004		Male	14:00:00	7,1R	41763.5	0.404846		Male	14:00:00	7,3R	4650.83	0.238113		Male	14:00:00	7,4R	17501.9	0.0253869
Male	14:00:00	8,2L	14018.9	0.261936		Male	14:00:00	8,1L	61086.4	0.484293		Male	14:00:00	8,3L	15199.8	0.457846		Male	14:00:00	8,4L	28275.6	0.0391355
Male	14:00:00	8,2R	13738.6	0.260355		Male	14:00:00	8,1R	106618	0.872838		Male	14:00:00	8,3R	7699.69	0.344049		Male	14:00:00	8,4R	25313	0.0352699
Male	14:00:00	22,2L	9215.53	0.227795		Male	14:00:00	11,1L	91367.1	0.862054		Male	14:00:00	11,3L	10276.1	0.436226		Male	14:00:00	11,4L	25149.9	0.0353386
Male	14:00:00	22,2R	12547	0.275937		Male	14:00:00	11,1R	51683.6	0.481352		Male	14:00:00	11,3R	16348.9	1.26815		Male	14:00:00	11,4R	25674.3	0.0389529
Female	10:00:00	3,2L	16066.2	0.421102		Female	10:00:00	3,1L	103237	0.82162		Female	10:00:00	3,3L	10326	1.09457		Female	10:00:00	3,4L	33551	0.0519698
Female	10:00:00	3,2R	11568.7	0.300512		Female	10:00:00	3,1R	82332.8	0.611744		Female	10:00:00	3,3R	2317.49	0.69072		Female	10:00:00	3,4R	44003.5	0.0618754
Female	10:00:00	4,2L	8553.68	0.286129		Female	10:00:00	4,1L	120652	0.83248		Female	10:00:00	4,3L	11786.9	0.33093		Female	10:00:00	4,4L	54108.8	0.0703695
Female	10:00:00	4,2R	11098.4	0.326503		Female	10:00:00	4,1R	77067.5	0.587094		Female	10:00:00	4,3R	3794.34	0.821657		Female	10:00:00	4,4R	54990.4	0.0725722
Female	10:00:00	6,2L	8006.4	0.332781		Female	10:00:00	6,1L	114074	0.907916		Female	10:00:00	6,3L	16883.1	0.410626		Female	10:00:00	6,4L	60413.4	0.0805152
Female	10:00:00	6,2R	12714.9	0.353126		Female	10:00:00	6,1R	74632.3	0.663222		Female	10:00:00	6,3R	5069.33	1.52557		Female	10:00:00	6,4R	75814.3	0.10467
Female	14:00:00	9,2L	17345.7	0.292114		Female	14:00:00	9,1L	75108.1	0.727926		Female	14:00:00	9,3L	15778.6	0.434007		Female	14:00:00	9,4L	50827.9	0.0600408
Female	14:00:00	9,2R	15940	0.228908		Female	14:00:00	9,1R	39282.6	0.404385		Female	14:00:00	9,3R	9957.54	0.72923		Female	14:00:00	9,4R	47821.5	0.0686874
Female	14:00:00	20,2L	20721.3	0.321452		Female	14:00:00	10,1L	91612.9	0.94946		Female	14:00:00	10,3L	10550.1	0.785549		Female	14:00:00	10,4L	58665.4	0.0789654
Female	14:00:00	20,2R	5126.15	0.159364		Female	14:00:00	10,1R	108658	1.03077		Female	14:00:00	10,3R	10739.6	2.17177		Female	14:00:00	10,4R	21392.4	0.0342485
Female	14:00:00	11,2L	16190.7	0.327171		Female	14:00:00	12,1L	108951	0.926076		Female	14:00:00	12,3L	9708.05	0.410249		Female	14:00:00	12,4L	56205	0.0750829
Female	14:00:00	11,2R	12858.6	0.298034		Female	14:00:00	12,1R	68619.3	0.649949		Female	14:00:00	12,3R	11245.9	0.360858		Female	14:00:00	12,4R	89823.7	0.101639
Malate						Malate						Malate						Malate
Male	10:00:00	1,2L	35548.8	1.47298		Male	10:00:00	1,1L	207509	5.64946		Male	10:00:00	1,3L	4085.72	0.629527		Male	10:00:00	1,4L	54223.1	0.224834
Male	10:00:00	1,2R	14771.8	1.0874		Male	10:00:00	1,1R	114742	2.85342		Male	10:00:00	1,3R	1301.3	1.26098		Male	10:00:00	1,4R	105223	0.403044
Male	10:00:00	2,2L	2075.71	0.486988		Male	10:00:00	2,1L	296170	6.31693		Male	10:00:00	2,3L	1368.67	0.558249		Male	10:00:00	2,4L	72375.3	0.27846
Male	10:00:00	2,2R	1846.88	0.50551		Male	10:00:00	2,1R	147085	3.48705		Male	10:00:00	2,3R	986.842	0.774748		Male	10:00:00	2,4R	116653	0.471476
Male	10:00:00	5,2L	1724.63	0.520704		Male	10:00:00	5,1L	247201	5.28627		Male	10:00:00	5,3L	3076.09	0.64221		Male	10:00:00	5,4L	56001.8	0.231482
Male	10:00:00	5,2R	1616.62	0.744386		Male	10:00:00	5,1R	172051	3.88455		Male	10:00:00	5,3R	1212.81	0.649464		Male	10:00:00	5,4R	33722.7	0.148717
Male	14:00:00	7,2L	1658.77	0.541191		Male	14:00:00	7,1L	172943	4.02602		Male	14:00:00	7,3L	1614.9	0.614457		Male	14:00:00	7,4L	22060.4	0.107655
Male	14:00:00	7,2R	1383.09	0.490016		Male	14:00:00	7,1R	104110	2.88407		Male	14:00:00	7,3R	1098.5	0.646165		Male	14:00:00	7,4R	30689.3	0.128448
Male	14:00:00	8,2L	8565.01	0.670196		Male	14:00:00	8,1L	150673	3.46484		Male	14:00:00	8,3L	2428.03	0.696792		Male	14:00:00	8,4L	49890.4	0.201597
Male	14:00:00	8,2R	21030	1.18264		Male	14:00:00	8,1R	266726	6.41915		Male	14:00:00	8,3R	1082.63	0.716307		Male	14:00:00	8,4R	46199.5	0.186484
Male	14:00:00	22,2L	2274.51	0.480776		Male	14:00:00	11,1L	199794	5.55081		Male	14:00:00	11,3L	2192.55	0.851871		Male	14:00:00	11,4L	45411.7	0.185114
Male	14:00:00	22,2R	3278.08	0.520815		Male	14:00:00	11,1R	141296	3.77344		Male	14:00:00	11,3R	2839.72	1.90013		Male	14:00:00	11,4R	46534.1	0.204823
Female	10:00:00	3,2L	1660.91	0.570099		Female	10:00:00	3,1L	242893	5.68999		Female	10:00:00	3,3L	1207.23	1.92596		Female	10:00:00	3,4L	53168.3	0.244617
Female	10:00:00	3,2R	2018.1	0.533107		Female	10:00:00	3,1R	186454	4.06553		Female	10:00:00	3,3R	425.018	2.25665		Female	10:00:00	3,4R	68596.1	0.287595
Female	10:00:00	4,2L	912.045	0.54901		Female	10:00:00	4,1L	294505	5.99118		Female	10:00:00	4,3L	1743.48	0.563851		Female	10:00:00	4,4L	94116.2	0.362024
Female	10:00:00	4,2R	1645.73	0.573643		Female	10:00:00	4,1R	175486	3.91655		Female	10:00:00	4,3R	968.233	2.40114		Female	10:00:00	4,4R	90825.3	0.356063
Female	10:00:00	6,2L	2863.43	0.808972		Female	10:00:00	6,1L	266558	6.25686		Female	10:00:00	6,3L	2319.94	0.571917		Female	10:00:00	6,4L	106529	0.420091
Female	10:00:00	6,2R	7404.39	0.900693		Female	10:00:00	6,1R	165981	4.32281		Female	10:00:00	6,3R	1147.39	3.99681		Female	10:00:00	6,4R	133105	0.545313
Female	14:00:00	9,2L	28005.2	1.38503		Female	14:00:00	9,1L	179607	5.08582		Female	14:00:00	9,3L	1738.83	0.600296		Female	14:00:00	9,4L	87526.5	0.305805
Female	14:00:00	9,2R	30324.6	1.23098		Female	14:00:00	9,1R	100548	2.94391		Female	14:00:00	9,3R	1917.68	1.41448		Female	14:00:00	9,4R	79691.2	0.339284
Female	14:00:00	20,2L	29826.3	1.39476		Female	14:00:00	10,1L	210647	6.41657		Female	14:00:00	10,3L	2972.62	1.62254		Female	14:00:00	10,4L	99038	0.395564
Female	14:00:00	20,2R	778.929	0.398655		Female	14:00:00	10,1R	259251	7.24265		Female	14:00:00	10,3R	3057.21	4.46729		Female	14:00:00	10,4R	41116	0.188067
Female	14:00:00	11,2L	7797.19	0.718402		Female	14:00:00	12,1L	249995	6.26558		Female	14:00:00	12,3L	1168.72	0.748118		Female	14:00:00	12,4L	89837.9	0.357521
Female	14:00:00	11,2R	1875.16	0.484536		Female	14:00:00	12,1R	157062	4.34539		Female	14:00:00	12,3R	1265.95	0.603817		Female	14:00:00	12,4R	151470	0.510442
L- Left eye
R- Right eye

### Sheet: Table S5
Table S5. Concentration ratios for TCA cycle intermediates in RPE/Choroid, retina, cornea, and lens for both male and female at 10 AM and 2 PM. Data corresponding to Figure 6
	Tissues	Succinate/Fumarate		Isocitrate/Citrate		α-KG/Isocitrate		α-KG/Succinate		Malate/Fumarate		Citrate/α-KG
		Male	Female	Male	Female	Male	Female	Male	Female	Male	Female	Male	Female
10:00:00	RPE	2.01062	2.13748	0.794898	0.800521	1.54445	1.41607	0.332056	0.302049	2.35289	1.94813	0.814542	0.882152
	Retina	9.30214	9.91119	0.754952	0.751843	0.268639	0.23837	0.0952954	0.0835979	6.61615	6.83599	4.93074	5.57984
	Cornea	1.01263	0.969246	0.784205	0.802792	0.974666	0.854568	0.541885	0.603175	1.96538	2.4038	1.30832	1.45764
	Lens	15.1278	15.8589	0.779469	0.777907	0.440684	0.600908	0.0437565	0.0599192	5.00022	5.01321	2.91122	2.13926
14:00:00	RPE	1.65405	2.70453	0.793737	0.77894	1.10174	1.00984	0.407998	0.256521	2.62635	3.44942	1.14352	1.27128
	Retina	8.93968	9.09696	0.758493	0.75438	0.22061	0.262178	0.0926023	0.105899	7.02708	6.88908	5.97618	5.05607
	Cornea	1.74962	1.88791	0.80445	0.794061	1.02607	0.997959	0.297655	0.285916	1.75152	1.9332	1.21151	1.26192
	Lens	16.2377	17.2425	0.780328	0.777902	0.556083	0.527733	0.0485983	0.0471955	5.13978	5.00803	2.30454	2.43591
